# An Unbiased Proteomic Platform for ATE1-based Arginylation Profiling

**DOI:** 10.1101/2024.06.01.596974

**Authors:** Zongtao Lin, Yixuan Xie, Joanna Gongora, Xingyu Liu, Emily Zahn, Bibhuti Bhusana Palai, Daniel H. Ramirez, Richard M. Searfoss, Francisca N. Vitorino, Rashmi Karki, Geoffrey P. Dann, Chenfeng Zhao, Xian Han, Brittany MacTaggart, Xin Lan, Dechen Fu, Lina Greenberg, Yi Zhang, Kory J. Lavine, Michael J. Greenberg, Dongwen Lv, Anna Kashina, Benjamin A. Garcia

**Affiliations:** Department of Biochemistry and Molecular Biophysics, Washington University in St. Louis, St. Louis, MO 63110; Department of Biochemistry and Biophysics, University of Pennsylvania, Philadelphia, PA, 19104; McKelvey School of Engineering, Washington University in St. Louis, St. Louis, MO 63110; School of Veterinary Medicine, University of Pennsylvania, Philadelphia, PA 19104; Department of Biochemistry, Case Western Reserve University, Cleveland, OH 44106; Department of Medicine, Washington University School of Medicine, St. Louis, MO, USA; Department of Biochemistry and Structural Biology, University of Texas Health Science Center at San Antonio, San Antonio, TX 78229

**Keywords:** arginylation, arginyltransferase, proteomics, posttranslational modification, protein profiling

## Abstract

Protein arginylation is an essential posttranslational modification (PTM) catalyzed by arginyl-tRNA-protein transferase 1 (ATE1) in mammalian systems. Arginylation features a post-translational conjugation of an arginyl to a protein, making it extremely challenging to differentiate from translational arginine residues with the same mass in a protein sequence. Here we present a general ATE1-based arginylation profiling platform for the unbiased discovery of arginylation substrates and their precise modification sites. This method integrates isotopic arginine labeling into an ATE1 assay utilizing biological lysates (*ex vivo*) rather than live cells, thus eliminating translational bias derived from the ribosomal activity and enabling *bona fide* arginylation identification using isotopic features. The method has been successfully applied to an array of peptide, protein, cell, patient, and animal tissue samples using 20 µg sample input, with 235 unique arginylation sites revealed from human proteomes. Representative sites were validated and followed up for their biological functions. The developed platform is globally applicable to the aforementioned sample types and therefore paves the way for functional studies of this difficult-to-characterize protein modification.
