## Supplemental Dataset 7 for "An Unbiased Proteomic Platform for ATE1-based Arginylation Profiling"

### Sheet: Sheet 1
Protein	R_sequence	protein_site_mod	Peptide.H	Peptide.L	z	raw	maxScoreH	maxScoreL	HL_MS2	MS1pair	HL_ratio_M	HL_ratio_M+1	HL_ratio_M+2	HL_ratio_quad	HL_ratio_sextet	n_M	n_M+1	n_M+2	n_quad	n_sextet	sd_ratio_M	sd_M+1	sd_M+2	sd_quad	sd_sextet	protein_site	symbol	amino acid	StartingPosition	peptide_unmod	mod_type
>sp|HBA_HUMAN|(Common contaminant protein)	RAHAGEYGAEALER	HBA A19 R	G.[+166.109].AHAGEYGAEALER.M	G.[+156.101].AHAGEYGAEALER.M	2	20231205_lin_1_65_1_10	158.4	405.16	Yes	Yes	3.81018	2.67211414674013	2.01639627997245	0.626611	0.794981	31	25	21	25	18	2.57103871916249	1.88663390320654	1.28345736022103	0.540298430038507	0.50599532977335	HBA A19	HBA	A	19	AHAGEYGAEALER	R
>sp|Q5FW53|MBPHL_MOUSE Myosin-binding protein H-like OS=Mus musculus OX=10090 GN=Mybphl PE=1 SV=1	RdeamiLIVGNSYAFR	MBPHL L210 R_deami	N.LIVGN[+167.093]SYAFR.V	N.LIVGN[+157.085]SYAFR.V	2	20231221_lin_1_65_1_26	248.34	337.22	Yes	Yes	0.215587	0.204240314396556	0.349996402033638	5.06788	4.55835	159	148	129	148	123	0.0604838138760365	0.0711473066484858	0.327716574781429	1.66181744058232	1.10905634769208	MBPHL L210	MBPHL	L	210	LIVGNSYAFR	R_deami
>sp|P10126|EF1A1_MOUSE Elongation factor 1-alpha 1 OS=Mus musculus OX=10090 GN=Eef1a1 PE=1 SV=3	RdeamiQTVAVGVIK	EF1A1 Q431 R_deami	R.Q[+167.093]TVAVGVIK.A	R.Q[+157.085]TVAVGVIK.A	2	20231205_lin_1_65_1_11	382.86	489.54	Yes	Yes	1.03515	1.41141721073695	1.64903768661902	0.938597	0.909866	4	3	3	3	3	0.22458482562923	0.0878079540564944	0.954850800275836	0.0238830347350917	0.0288197526548506	EF1A1 Q431	EF1A1	Q	431	QTVAVGVIK	R_deami
>sp|Q00623|APOA1_MOUSE Apolipoprotein A-I OS=Mus musculus OX=10090 GN=Apoa1 PE=1 SV=2	RDEPQSQWDK	APOA1 D25 R	Q.[+166.109].DEPQSQWDK.V	Q.[+156.101].DEPQSQWDK.V	3	20231221_lin_1_65_1_04	340.21	425.42	Yes	Yes	1.07873	1.14190465350049	1.53519278064475	0.978853	0.913868	65	59	34	59	34	0.363439983402055	0.403942551771648	0.792079602110363	0.223715743403483	0.142638236648427	APOA1 D25	APOA1	D	25	DEPQSQWDK	R
>sp|Q00623|APOA1_MOUSE Apolipoprotein A-I OS=Mus musculus OX=10090 GN=Apoa1 PE=1 SV=2	RDEPQSQWDK	APOA1 D25 R	Q.[+166.109].DEPQSQWDK.V	Q.[+156.101].DEPQSQWDK.V	2	20231221_lin_1_65_1_04	531.64	425.42	Yes	Yes	1.20564	1.436480816039	1.38498796076383	0.853386	0.907819	59	57	30	57	30	0.509083275915411	0.511140334842635	0.66769159376049	0.217652772251851	0.130413590198754	APOA1 D25	APOA1	D	25	DEPQSQWDK	R
>sp|Q00623|APOA1_MOUSE Apolipoprotein A-I OS=Mus musculus OX=10090 GN=Apoa1 PE=1 SV=2	RDEPQSQWDK	APOA1 D25 R	Q.[+166.109].DEPQSQWDK.V	Q.[+156.101].DEPQSQWDK.V	2	20231130_lin_1_65_1_5	532.3	424.67	Yes	Yes	1.19671	2.17622188136631	1.53005970662217	0.757715	0.759998	33	14	2	14	1	0.40491223100849	2.03293479454878	0.362559902774593	0.148536505878191	NA	APOA1 D25	APOA1	D	25	DEPQSQWDK	R
>sp|Q00623|APOA1_MOUSE Apolipoprotein A-I OS=Mus musculus OX=10090 GN=Apoa1 PE=1 SV=2	RDEPQSQWDK	APOA1 D25 R	Q.[+166.109].DEPQSQWDK.V	Q.[+156.101].DEPQSQWDK.V	2	20231221_lin_1_65_1_05	251.03	363.02	Yes	Yes	1.23355	1.25479820983273	1.29763563829085	0.869983	0.840379	53	38	14	38	14	0.557768743188067	0.422516079844147	0.320212248811136	0.207628881229571	0.0906053193452711	APOA1 D25	APOA1	D	25	DEPQSQWDK	R
>sp|Q00623|APOA1_MOUSE Apolipoprotein A-I OS=Mus musculus OX=10090 GN=Apoa1 PE=1 SV=2	RDEPQSQWDK	APOA1 D25 R	Q.[+166.109].DEPQSQWDK.V	Q.[+156.101].DEPQSQWDK.V	2	20231205_lin_1_65_1_5	563.94	245.66	Yes	Yes	1.01444	1.26146856656956	1.5048862357304	0.947011	0	10	1	1	1	0	0.506975429318679	NA	NA	NA	NA	APOA1 D25	APOA1	D	25	DEPQSQWDK	R
>sp|P14211|CALR_MOUSE Calreticulin OS=Mus musculus OX=10090 GN=Calr PE=1 SV=1	RDPAIYFK	CALR D18 R	A.[+166.109].DPAIYFK.E	A.[+156.101].DPAIYFK.E	2	20231205_lin_1_65_1_13	620.17	653.25	Yes	Yes	0.883071	1.13420759439226	1.37287053299942	1.00971	0.995154	13	8	6	8	6	0.290456785668424	0.214826858713019	0.390398112750037	0.110103191219442	0.0938248178753763	CALR D18	CALR	D	18	DPAIYFK	R
>sp|P14211|CALR_MOUSE Calreticulin OS=Mus musculus OX=10090 GN=Calr PE=1 SV=1	RDPAIYFK	CALR D18 R	A.[+166.109].DPAIYFK.E	A.[+156.101].DPAIYFK.E	2	20231130_lin_1_65_1_12	321.54	640.71	Yes	Yes	1.03014	1.31114974450119	0.980565746000645	0.910233	0.973685	23	10	7	10	7	0.447626550933745	0.237351093866886	0.410960458992765	0.162606717005284	0.180279733792269	CALR D18	CALR	D	18	DPAIYFK	R
>sp|P14211|CALR_MOUSE Calreticulin OS=Mus musculus OX=10090 GN=Calr PE=1 SV=1	RDPAIYFK	CALR D18 R	A.[+166.109].DPAIYFK.E	A.[+156.101].DPAIYFK.E	2	20231205_lin_1_65_1_12	582.58	625.84	Yes	Yes	0.935488	1.07857704215789	2.04341305456605	2.77805	0.94213	14	11	5	11	4	0.486404461674353	0.391083857737492	1.92924373055075	6.27143187692232	0.141603798819474	CALR D18	CALR	D	18	DPAIYFK	R
>sp|P14211|CALR_MOUSE Calreticulin OS=Mus musculus OX=10090 GN=Calr PE=1 SV=1	RDPAIYFK	CALR D18 R	A.[+166.109].DPAIYFK.E	A.[+156.101].DPAIYFK.E	2	20231130_lin_1_65_1_13	539.1	614.6	Yes	Yes	0.862717	1.02253868801866	0.901098831462121	1.30321	1.10964	47	19	7	19	7	0.374816829374081	0.344962346793009	0.359301129070335	0.595276240441104	0.522800597586533	CALR D18	CALR	D	18	DPAIYFK	R
>sp|P14211|CALR_MOUSE Calreticulin OS=Mus musculus OX=10090 GN=Calr PE=1 SV=1	RDPAIYFK	CALR D18 R	A.[+166.109].DPAIYFK.E	A.[+156.101].DPAIYFK.E	2	20231221_lin_1_65_1_13	624.1	590.1	Yes	Yes	1.21187	1.28512362092549	1.51901032789518	0.878364	0.897281	57	52	38	52	38	0.510762653052914	0.355844140470204	0.623746859901513	0.130216930734241	0.0915410503682026	CALR D18	CALR	D	18	DPAIYFK	R
>sp|P14211|CALR_MOUSE Calreticulin OS=Mus musculus OX=10090 GN=Calr PE=1 SV=1	RDPAIYFK	CALR D18 R	A.[+166.109].DPAIYFK.E	A.[+156.101].DPAIYFK.E	2	20240221_lin_1_67_1_s15	605.25	569.4	Yes	Yes	0.965343	1.11204673094152	1.92410056659658	1.12161	1.05692	59	56	43	56	43	0.320385897184663	0.323988476341155	0.761222140001759	0.461837320808028	0.39845530800586	CALR D18	CALR	D	18	DPAIYFK	R
>sp|P14211|CALR_MOUSE Calreticulin OS=Mus musculus OX=10090 GN=Calr PE=1 SV=1	RDPAIYFK	CALR D18 R	A.[+166.109].DPAIYFK.E	A.[+156.101].DPAIYFK.E	2	20231130_lin_1_65_1_14	569.76	566.09	Yes	Yes	1.07902	1.11950086005068	1.17606737581486	0.950641	0.874149	17	8	5	8	5	0.591506255978638	0.36687722746116	0.174804585883113	0.279049487830808	0.21462340698734	CALR D18	CALR	D	18	DPAIYFK	R
>sp|P14211|CALR_MOUSE Calreticulin OS=Mus musculus OX=10090 GN=Calr PE=1 SV=1	RDPAIYFK	CALR D18 R	A.[+166.109].DPAIYFK.E	A.[+156.101].DPAIYFK.E	2	20231221_lin_1_65_1_12	631.57	562.28	Yes	Yes	1.05101	1.32900256473055	1.39600204897319	0.942354	0.914786	50	44	31	44	31	0.397680742913232	0.676401173515021	0.406860342097335	0.151120315412419	0.0747726424509697	CALR D18	CALR	D	18	DPAIYFK	R
>sp|P14211|CALR_MOUSE Calreticulin OS=Mus musculus OX=10090 GN=Calr PE=1 SV=1	RDPAIYFK	CALR D18 R	A.[+166.109].DPAIYFK.E	A.[+156.101].DPAIYFK.E	2	20231205_lin_1_65_1_14	509.04	503.08	Yes	Yes	0.727131	10.2132659201492		0.921617	0	8	2	0	2	0	0.529851852411366	13.2139909676983	NA	0.4231351116925	NA	CALR D18	CALR	D	18	DPAIYFK	R
>sp|P14211|CALR_MOUSE Calreticulin OS=Mus musculus OX=10090 GN=Calr PE=1 SV=1	RDPAIYFK	CALR D18 R	A.[+166.109].DPAIYFK.E	A.[+156.101].DPAIYFK.E	2	20240221_lin_1_67_1_s14	494.97	499.2	Yes	Yes	1.09147	1.32440496145189		0.89892	0	60	55	0	55	0	0.328106303702116	0.350396293643281	NA	0.226283315065026	NA	CALR D18	CALR	D	18	DPAIYFK	R
>sp|P14211|CALR_MOUSE Calreticulin OS=Mus musculus OX=10090 GN=Calr PE=1 SV=1	RDPAIYFK	CALR D18 R	A.[+166.109].DPAIYFK.E	A.[+156.101].DPAIYFK.E	2	20231205_lin_1_65_1_15	472.22	491.69	Yes	Yes	0.862351	0.650407950685173	1.35804820249263	28.0752	1.12122	13	5	2	5	2	1.10334252182111	0.441547266394208	0.227851795768969	59.1130135922962	0.0123871767197905	CALR D18	CALR	D	18	DPAIYFK	R
>sp|P14211|CALR_MOUSE Calreticulin OS=Mus musculus OX=10090 GN=Calr PE=1 SV=1	RDPAIYFK	CALR D18 R	A.[+166.109].DPAIYFK.E	A.[+156.101].DPAIYFK.E	2	20240224_lin_1_67_3_s15	388.05	481.75	Yes	Yes	1.03417	1.22148706825529	1.38150070807325	0.937288	0.923648	51	46	26	46	26	0.391660565696222	0.330511395205705	0.616292487621611	0.179369211196424	0.128569551368655	CALR D18	CALR	D	18	DPAIYFK	R
>sp|P14211|CALR_MOUSE Calreticulin OS=Mus musculus OX=10090 GN=Calr PE=1 SV=1	RDPAIYFK	CALR D18 R	A.[+166.109].DPAIYFK.E	A.[+156.101].DPAIYFK.E	2	20231221_lin_1_65_1_14	496.27	464.16	Yes	Yes	1.09286	1.26580513461709	1.29448341729927	0.91556	0.931913	55	48	30	48	30	0.261487037841444	0.396292636808428	0.517272058648712	0.156364416077343	0.119573963458454	CALR D18	CALR	D	18	DPAIYFK	R
>sp|P14211|CALR_MOUSE Calreticulin OS=Mus musculus OX=10090 GN=Calr PE=1 SV=1	RDPAIYFK	CALR D18 R	A.[+166.109].DPAIYFK.E	A.[+156.101].DPAIYFK.E	2	20240221_lin_1_67_1_s16	449.2	419.98	Yes	Yes	0.908325	1.09254455538977	1.31506545314441	1.06768	1.00744	52	44	30	44	30	0.324290709676674	0.257635085107849	0.497583414002174	0.35200781029723	0.120678765580475	CALR D18	CALR	D	18	DPAIYFK	R
>sp|P14211|CALR_MOUSE Calreticulin OS=Mus musculus OX=10090 GN=Calr PE=1 SV=1	RDPAIYFK	CALR D18 R	A.[+166.109].DPAIYFK.E	A.[+156.101].DPAIYFK.E	2	20240224_lin_1_67_3_s14	299.11	393.5	Yes	Yes	1.17527	1.55317312786195	1.4100446000266	0.797571	0.741223	46	39	16	39	15	0.384040866635084	0.455714900184071	0.538340771043029	0.190101509464906	0.119112247357742	CALR D18	CALR	D	18	DPAIYFK	R
>sp|A2ASS6|TITIN_MOUSE Titin OS=Mus musculus OX=10090 GN=Ttn PE=1 SV=1	RDTNFK	TITIN D15628 R	K.[+166.109].DTNFK.A	K.[+156.101].DTNFK.A	2	20231205_lin_1_65_2_6	353.57	247.01	Yes	Yes	2.16772	2.98071917109348	1.57166046278033	11.2305	1.51496	46	21	5	21	2	6.96825040667255	3.04026525080024	1.27201895064234	25.6667686774747	0.25009341013982	TITIN D15628	TITIN	D	15628	DTNFK	R
>sp|A2ASS6|TITIN_MOUSE Titin OS=Mus musculus OX=10090 GN=Ttn PE=1 SV=1	RDTNFK	TITIN D15628 R	K.[+166.109].DTNFK.A	K.[+156.101].DTNFK.A	2	20231201_lin_1_65_2_7	354.32	226.23	Yes	Yes	1.07756	13.4092551300279	1.10083342996415	15.0439	1.58748	37	30	4	30	2	1.74670042904939	32.7647808132712	1.00048482226057	24.0555669407222	1.46416080470177	TITIN D15628	TITIN	D	15628	DTNFK	R
>sp|P07758|A1AT1_MOUSE Alpha-1-antitrypsin 1-1 OS=Mus musculus OX=10090 GN=Serpina1a PE=1 SV=4	REDVQETDTSQK	A1AT1 E25 R	A.[+166.109].EDVQETDTSQK.D	A.[+156.101].EDVQETDTSQK.D	3	20231221_lin_1_65_1_01	624.14	749.09	Yes	Yes	1.05247	1.1778192004446	1.41383638432888	0.922493	0.903386	80	71	63	71	61	0.202855475432378	0.321372575323968	0.394239870062686	0.131572186087271	0.10029438068165	A1AT1 E25	A1AT1	E	25	EDVQETDTSQK	R
>sp|P07758|A1AT1_MOUSE Alpha-1-antitrypsin 1-1 OS=Mus musculus OX=10090 GN=Serpina1a PE=1 SV=4	REDVQETDTSQK	A1AT1 E25 R	A.[+166.109].EDVQETDTSQK.D	A.[+156.101].EDVQETDTSQK.D	2	20231221_lin_1_65_1_01	696.71	749.09	Yes	Yes	1.43349	1.17360255286736	1.56516441007268	0.838699	0.830575	66	59	46	59	46	0.646821745435094	0.274776945675328	0.671284664187666	0.2462528111761	0.0958499689906123	A1AT1 E25	A1AT1	E	25	EDVQETDTSQK	R
>sp|P07758|A1AT1_MOUSE Alpha-1-antitrypsin 1-1 OS=Mus musculus OX=10090 GN=Serpina1a PE=1 SV=4	REDVQETDTSQK	A1AT1 E25 R	A.[+166.109].EDVQETDTSQK.D	A.[+156.101].EDVQETDTSQK.D	2	20240224_lin_1_67_3_s2	588.8	737.84	Yes	Yes	0.98567	1.1610558471018	1.36152778776909	0.994826	0.964059	128	125	104	125	104	0.232300730307343	0.383757865002383	0.543708350539565	0.162645847817435	0.12890156456212	A1AT1 E25	A1AT1	E	25	EDVQETDTSQK	R
>sp|P07758|A1AT1_MOUSE Alpha-1-antitrypsin 1-1 OS=Mus musculus OX=10090 GN=Serpina1a PE=1 SV=4	REDVQETDTSQK	A1AT1 E25 R	A.[+166.109].EDVQETDTSQK.D	A.[+156.101].EDVQETDTSQK.D	3	20240224_lin_1_67_3_s2	578.92	737.84	Yes	Yes	1.00559	1.12606481925652	1.30934411714021	0.972095	0.947672	130	130	129	130	129	0.210247661136265	0.18011302096002	0.428064621811492	0.103531854107311	0.0853426329850887	A1AT1 E25	A1AT1	E	25	EDVQETDTSQK	R
>sp|P22599|A1AT2_MOUSE Alpha-1-antitrypsin 1-2 OS=Mus musculus OX=10090 GN=Serpina1b PE=1 SV=2	REDVQETDTSQK	A1AT2 E25 R	A.[+166.109].EDVQETDTSQK.D	A.[+156.101].EDVQETDTSQK.D	3	20231205_lin_1_65_1_1	658.62	729.57	Yes	Yes	1.12224	1.24193812877188	1.25883682056762	0.904384	0.896166	53	50	45	50	45	0.235523278596605	0.450032436035273	0.403381516057834	0.120349474134023	0.108181630174795	A1AT2 E25	A1AT2	E	25	EDVQETDTSQK	R
>sp|P07758|A1AT1_MOUSE Alpha-1-antitrypsin 1-1 OS=Mus musculus OX=10090 GN=Serpina1a PE=1 SV=4	REDVQETDTSQK	A1AT1 E25 R	A.[+166.109].EDVQETDTSQK.D	A.[+156.101].EDVQETDTSQK.D	3	20231130_lin_1_65_1_1	678.39	708.12	Yes	Yes	1.15431	1.1808701898302	1.26916586380087	0.935752	0.895608	35	33	29	33	28	0.485707275383872	0.365486461615257	0.548404662403807	0.27906253094846	0.135581269090332	A1AT1 E25	A1AT1	E	25	EDVQETDTSQK	R
>sp|P07758|A1AT1_MOUSE Alpha-1-antitrypsin 1-1 OS=Mus musculus OX=10090 GN=Serpina1a PE=1 SV=4	REDVQETDTSQK	A1AT1 E25 R	A.[+166.109].EDVQETDTSQK.D	A.[+156.101].EDVQETDTSQK.D	2	20231130_lin_1_65_1_1	712.38	708.12	Yes	Yes	6.928	1.20275929278353	2.93869653702867	0.637261	0.718142	49	32	25	32	23	8.64156725739404	0.365824913581796	4.3067564151032	0.302065543346519	0.229564656008405	A1AT1 E25	A1AT1	E	25	EDVQETDTSQK	R
>sp|P07758|A1AT1_MOUSE Alpha-1-antitrypsin 1-1 OS=Mus musculus OX=10090 GN=Serpina1a PE=1 SV=4	REDVQETDTSQK	A1AT1 E25 R	A.[+166.109].EDVQETDTSQK.D	A.[+156.101].EDVQETDTSQK.D	2	20231130_lin_1_65_1_2	656.68	681.93	Yes	Yes	0.865059	1.26608974379151	1.26582900685914	1.17691	1.20963	73	55	20	55	17	0.375421795827365	0.563675254246255	0.592487472808836	0.369839452095553	0.220315786214551	A1AT1 E25	A1AT1	E	25	EDVQETDTSQK	R
>sp|P07758|A1AT1_MOUSE Alpha-1-antitrypsin 1-1 OS=Mus musculus OX=10090 GN=Serpina1a PE=1 SV=4	REDVQETDTSQK	A1AT1 E25 R	A.[+166.109].EDVQETDTSQK.D	A.[+156.101].EDVQETDTSQK.D	3	20231130_lin_1_65_1_2	584.79	681.93	Yes	Yes	4.35894	1.17410408934942	0.986830738770138	0.489334	0.285183	66	42	8	42	5	3.8523439114829	0.580367115937952	0.32880378985485	0.274786832817381	0.0875595933351498	A1AT1 E25	A1AT1	E	25	EDVQETDTSQK	R
>sp|P07758|A1AT1_MOUSE Alpha-1-antitrypsin 1-1 OS=Mus musculus OX=10090 GN=Serpina1a PE=1 SV=4	REDVQETDTSQK	A1AT1 E25 R	A.[+166.109].EDVQETDTSQK.D	A.[+156.101].EDVQETDTSQK.D	3	20240224_lin_1_67_3_s1	578.34	619.12	Yes	Yes	1.03046	1.15538341045773	1.26274662994031	0.9518	0.941273	96	95	90	95	90	0.194416477922973	0.242945713756193	0.417109346633632	0.113788835824684	0.0889348294737139	A1AT1 E25	A1AT1	E	25	EDVQETDTSQK	R
>sp|P07758|A1AT1_MOUSE Alpha-1-antitrypsin 1-1 OS=Mus musculus OX=10090 GN=Serpina1a PE=1 SV=4	REDVQETDTSQK	A1AT1 E25 R	A.[+166.109].EDVQETDTSQK.D	A.[+156.101].EDVQETDTSQK.D	2	20240224_lin_1_67_3_s1	481.23	619.12	Yes	Yes	1.05612	1.18802562009349	1.44978496288924	0.964556	0.927895	84	79	56	79	56	0.30566955780685	0.406430063915082	0.610629078774004	0.201856143618351	0.115044334266536	A1AT1 E25	A1AT1	E	25	EDVQETDTSQK	R
>sp|P07758|A1AT1_MOUSE Alpha-1-antitrypsin 1-1 OS=Mus musculus OX=10090 GN=Serpina1a PE=1 SV=4	REDVQETDTSQK	A1AT1 E25 R	A.[+166.109].EDVQETDTSQK.D	A.[+156.101].EDVQETDTSQK.D	2	20231205_lin_1_65_1_2	505.31	585.41	Yes	Yes	0.902662	1.34916251780646	0.944924813331817	1.1441	1.28978	101	87	24	87	23	0.440573916346405	0.70544927454605	0.417049942838639	0.399172340581232	0.34482828709996	A1AT1 E25	A1AT1	E	25	EDVQETDTSQK	R
>sp|P07758|A1AT1_MOUSE Alpha-1-antitrypsin 1-1 OS=Mus musculus OX=10090 GN=Serpina1a PE=1 SV=4	REDVQETDTSQK	A1AT1 E25 R	A.[+166.109].EDVQETDTSQK.D	A.[+156.101].EDVQETDTSQK.D	3	20231205_lin_1_65_1_2	513.74	585.41	Yes	Yes	4.70816	1.15752883565835	1.10769396617983	0.513323	0.525715	104	78	11	78	7	4.12120768863029	0.541853936536203	0.34906173385551	0.381954275724437	0.263899904029347	A1AT1 E25	A1AT1	E	25	EDVQETDTSQK	R
>sp|P07758|A1AT1_MOUSE Alpha-1-antitrypsin 1-1 OS=Mus musculus OX=10090 GN=Serpina1a PE=1 SV=4	REDVQETDTSQK	A1AT1 E25 R	A.[+166.109].EDVQETDTSQK.D	A.[+156.101].EDVQETDTSQK.D	2	20240224_lin_1_67_3_s3	639.39	539.26	Yes	Yes	0.824687	1.16848064721891	1.32303698615118	1.12614	1.03618	113	93	75	93	74	0.295123998001893	0.376732772070086	0.564867583901739	0.289245394996468	0.219250939523838	A1AT1 E25	A1AT1	E	25	EDVQETDTSQK	R
>sp|P07758|A1AT1_MOUSE Alpha-1-antitrypsin 1-1 OS=Mus musculus OX=10090 GN=Serpina1a PE=1 SV=4	REDVQETDTSQK	A1AT1 E25 R	A.[+166.109].EDVQETDTSQK.D	A.[+156.101].EDVQETDTSQK.D	3	20240224_lin_1_67_3_s3	514.72	539.26	Yes	Yes	1.2156	1.13011977703688	1.21244589859037	0.912445	0.899865	127	121	108	121	104	0.418426865586258	0.339193419032025	0.472572137255612	0.20868714181698	0.126097842122318	A1AT1 E25	A1AT1	E	25	EDVQETDTSQK	R
>sp|Q00898|A1AT5_MOUSE Alpha-1-antitrypsin 1-5 OS=Mus musculus OX=10090 GN=Serpina1e PE=1 SV=1	REDVQETDTSQK	A1AT5 E25 R	A.[+166.109].EDVQETDTSQK.D	A.[+156.101].EDVQETDTSQK.D	2	20231130_lin_1_65_1_3	478.79	518.57	Yes	Yes	0.597153	0.981083300369979	0.466336858508477	2.35898	0	20	3	3	3	0	0.577287300589888	0.153402595238572	0.0785556185025789	1.46997648563284	NA	A1AT5 E25	A1AT5	E	25	EDVQETDTSQK	R
>sp|P07758|A1AT1_MOUSE Alpha-1-antitrypsin 1-1 OS=Mus musculus OX=10090 GN=Serpina1a PE=1 SV=4	REDVQETDTSQK	A1AT1 E25 R	A.[+166.109].EDVQETDTSQK.D	A.[+156.101].EDVQETDTSQK.D	2	20231221_lin_1_65_1_02	414.39	403.92	Yes	Yes	1.01128	1.16524155086936	1.48395928923386	1.00982	0.930416	58	47	37	47	36	0.307890670348628	0.353572793552356	0.62128241182623	0.276345206100378	0.149352411934729	A1AT1 E25	A1AT1	E	25	EDVQETDTSQK	R
>sp|P07758|A1AT1_MOUSE Alpha-1-antitrypsin 1-1 OS=Mus musculus OX=10090 GN=Serpina1a PE=1 SV=4	REDVQETDTSQK	A1AT1 E25 R	A.[+166.109].EDVQETDTSQK.D	A.[+156.101].EDVQETDTSQK.D	3	20231221_lin_1_65_1_02	511.62	403.92	Yes	Yes	4.16284	1.27596125926494	1.25103721843526	0.351965	0.414519	74	53	40	53	39	2.06432083382121	0.394635278531705	0.432766835106552	0.089489544696007	0.0673602817647328	A1AT1 E25	A1AT1	E	25	EDVQETDTSQK	R
>sp|Q00898|A1AT5_MOUSE Alpha-1-antitrypsin 1-5 OS=Mus musculus OX=10090 GN=Serpina1e PE=1 SV=1	REDVQETDTSQK	A1AT5 E25 R	A.[+166.109].EDVQETDTSQK.D	A.[+156.101].EDVQETDTSQK.D	2	20231205_lin_1_65_1_3	365.57	349.47	Yes	Yes	0.825989	1.13720565531952		1.0757	0	29	5	0	5	0	0.419617736712465	0.330296951795138	NA	0.124525441574867	NA	A1AT5 E25	A1AT5	E	25	EDVQETDTSQK	R
>sp|P07758|A1AT1_MOUSE Alpha-1-antitrypsin 1-1 OS=Mus musculus OX=10090 GN=Serpina1a PE=1 SV=4	REDVQETDTSQK	A1AT1 E25 R	A.[+166.109].EDVQETDTSQK.D	A.[+156.101].EDVQETDTSQK.D	3	20240221_lin_1_67_1_s2	337.57	314.33	Yes	Yes	1.02435	1.07574860269531	1.53149944583928	0.995472	0.953587	113	108	92	108	91	0.25931814162973	0.26179267043111	0.711917164381499	0.152287527304383	0.138206840911517	A1AT1 E25	A1AT1	E	25	EDVQETDTSQK	R
>sp|O09161|CASQ2_MOUSE Calsequestrin-2 OS=Mus musculus OX=10090 GN=Casq2 PE=1 SV=3	REEGLNFPTYDGK	CASQ2 E20 R	A.[+166.109].EEGLNFPTYDGK.D	A.[+156.101].EEGLNFPTYDGK.D	3	20240224_lin_1_67_3_s13	372.27	402.67	Yes	Yes	1.06598	1.1437352861287	0.923673141791276	0.967678	1.02009	80	69	65	69	65	0.35663766210714	0.351668198479532	0.363076122474311	0.300484014385533	0.279180626328357	CASQ2 E20	CASQ2	E	20	EEGLNFPTYDGK	R
>sp|O09161|CASQ2_MOUSE Calsequestrin-2 OS=Mus musculus OX=10090 GN=Casq2 PE=1 SV=3	REEGLNFPTYDGK	CASQ2 E20 R	A.[+166.109].EEGLNFPTYDGK.D	A.[+156.101].EEGLNFPTYDGK.D	2	20240224_lin_1_67_3_s13	34.93	402.67	Yes	Yes	1.19256	1.28068534356706	1.46593486760506	0.878348	0.83747	47	41	29	41	28	0.380041314312307	0.465179799671369	0.677231028003831	0.208810010156413	0.158605176873858	CASQ2 E20	CASQ2	E	20	EEGLNFPTYDGK	R
>sp|P18242|CATD_MOUSE Cathepsin D OS=Mus musculus OX=10090 GN=Ctsd PE=1 SV=1	REPVSELLK	CATD E65 R	T.[+166.109].EPVSELLK.N	T.[+156.101].EPVSELLK.N	2	20231205_lin_1_65_1_11	558.78	555.96	Yes	Yes	0.892804	1.33803377485454	1.3934430105332	0.97161	0.94171	8	7	4	7	4	0.257202743751223	0.697886661424494	0.0646070741412707	0.134876188718246	0.134551911341833	CATD E65	CATD	E	65	EPVSELLK	R
>sp|P18242|CATD_MOUSE Cathepsin D OS=Mus musculus OX=10090 GN=Ctsd PE=1 SV=1	REPVSELLK	CATD E65 R	T.[+166.109].EPVSELLK.N	T.[+156.101].EPVSELLK.N	2	20231130_lin_1_65_1_11	428.34	528.44	Yes	Yes	1.06532	1.06782986916548	1.76567322661653	0.962973	0.976189	15	6	2	6	2	0.335506668387448	0.390316765033564	0.766725200816826	0.124735509487612	0.0635872589991334	CATD E65	CATD	E	65	EPVSELLK	R
>sp|P18242|CATD_MOUSE Cathepsin D OS=Mus musculus OX=10090 GN=Ctsd PE=1 SV=1	REPVSELLK	CATD E65 R	T.[+166.109].EPVSELLK.N	T.[+156.101].EPVSELLK.N	2	20231205_lin_1_65_1_12	555.74	510.32	Yes	Yes	2.1685	3.5834865461616	1.05345863554302	0.503652	0.481482	6	6	5	6	5	0.951160980193486	2.53370309845148	0.255980858699153	0.236020112926574	0.183700748586728	CATD E65	CATD	E	65	EPVSELLK	R
>sp|P18242|CATD_MOUSE Cathepsin D OS=Mus musculus OX=10090 GN=Ctsd PE=1 SV=1	REPVSELLK	CATD E65 R	T.[+166.109].EPVSELLK.N	T.[+156.101].EPVSELLK.N	2	20231130_lin_1_65_1_12	494.91	344.58	Yes	Yes	0.784333	1.03060023265698	0.738568676900256	1.05038	0	7	3	1	3	0	0.224743762523853	0.410000727630609	NA	0.186045899156891	NA	CATD E65	CATD	E	65	EPVSELLK	R
>sp|Q10470|MGAT3_MOUSE Beta-1,4-mannosyl-glycoprotein 4-beta-N-acetylglucosaminyltransferase OS=Mus musculus OX=10090 GN=Mgat3 PE=1 SV=2	RPEGIYFK	MGAT3 P429 R	T.[+166.109].PEGIYFK.L	T.[+156.101].PEGIYFK.L	2	20240224_lin_1_67_3_s14	344.09	305.39	Yes	Yes	1.17527	1.55317312786195	1.4100446000266	0.797571	0.741223	46	39	16	39	15	0.384040866635084	0.455714900184071	0.538340771043029	0.190101509464906	0.119112247357742	MGAT3 P429	MGAT3	P	429	PEGIYFK	R
>sp|Q8C3X4|GUF1_MOUSE Translation factor Guf1, mitochondrial OS=Mus musculus OX=10090 GN=Guf1 PE=1 SV=1	RQTAELVK	GUF1 Q529 R	Y.[+166.109].QTAELVK.M	Y.[+156.101].QTAELVK.M	2	20231201_lin_1_65_2_13	659.66	154.58	Yes	Yes	0.723768			0	0	1	0	0	0	0	NA	NA	NA	NA	NA	GUF1 Q529	GUF1	Q	529	QTAELVK	R
>sp|Q8BGD7|NPAS4_MOUSE Neuronal PAS domain-containing protein 4 OS=Mus musculus OX=10090 GN=Npas4 PE=1 SV=1	RTYFAQEGCSFLYEK	NPAS4 T560 R	K.TYFAQEGCSFLYE[+166.109]K.L	K.TYFAQE[+156.101]GCSFLYEK.L	3	20231130_lin_1_65_1_19	236.42	311.94	Yes	Yes	2.4672	2.43983603391571	0.961814123780976	4.61246	7.33734	45	40	27	40	23	2.69365867324105	3.01329781287098	1.24142770742707	6.81198745990506	8.40489123697897	NPAS4 T560	NPAS4	T	560	TYFAQEGCSFLYEK	R
>sp|Q8BGD7|NPAS4_MOUSE Neuronal PAS domain-containing protein 4 OS=Mus musculus OX=10090 GN=Npas4 PE=1 SV=1	RTYFAQEGCSFLYEK	NPAS4 T560 R	K.TYFAQE[+166.109]GCSFLYEK.L	K.TYFAQE[+156.101]GCSFLYEK.L	3	20231130_lin_1_65_1_19	213.76	311.94	Yes	Yes	2.4672	2.43983603391571	0.961814123780976	4.61246	7.33734	45	40	27	40	23	2.69365867324105	3.01329781287098	1.24142770742707	6.81198745990506	8.40489123697897	NPAS4 T560	NPAS4	T	560	TYFAQEGCSFLYEK	R
>sp|Q8BGD7|NPAS4_MOUSE Neuronal PAS domain-containing protein 4 OS=Mus musculus OX=10090 GN=Npas4 PE=1 SV=1	RTYFAQEGCSFLYEK	NPAS4 T560 R	K.TYFAQE[+166.109]GCSFLYEK.L	K.TYFAQE[+156.101]GCSFLYEK.L	2	20231130_lin_1_65_1_19	256.68	311.94	Yes	Yes	4.3155	2.57727339641134	0.988861549411194	1.824	2.58938	24	16	9	16	9	5.22720781683191	2.92744926351261	0.821101320891523	2.22858660221517	2.40709199316731	NPAS4 T560	NPAS4	T	560	TYFAQEGCSFLYEK	R
>sp|Q8BGD7|NPAS4_MOUSE Neuronal PAS domain-containing protein 4 OS=Mus musculus OX=10090 GN=Npas4 PE=1 SV=1	RTYFAQEGCSFLYEK	NPAS4 T560 R	K.TYFAQEGCSFLYE[+166.109]K.L	K.TYFAQE[+156.101]GCSFLYEK.L	4	20231130_lin_1_65_1_19	158.21	311.94	Yes	Yes	2.70902	3.0520786472715	2.48202145439034	0.509986	0.59111	50	47	5	47	5	1.97130845521803	2.06748746448871	1.75516043653321	0.311804894879478	0.246419155688673	NPAS4 T560	NPAS4	T	560	TYFAQEGCSFLYEK	R
>sp|Q8BGD7|NPAS4_MOUSE Neuronal PAS domain-containing protein 4 OS=Mus musculus OX=10090 GN=Npas4 PE=1 SV=1	RTYFAQEGCSFLYEK	NPAS4 T560 R	K.TYFAQE[+166.109]GCSFLYEK.L	K.TYFAQE[+156.101]GCSFLYEK.L	4	20231130_lin_1_65_1_19	138.06	311.94	Yes	Yes	2.70902	3.0520786472715	2.48202145439034	0.509986	0.59111	50	47	5	47	5	1.97130845521803	2.06748746448871	1.75516043653321	0.311804894879478	0.246419155688673	NPAS4 T560	NPAS4	T	560	TYFAQEGCSFLYEK	R
>sp|Q8BGD7|NPAS4_MOUSE Neuronal PAS domain-containing protein 4 OS=Mus musculus OX=10090 GN=Npas4 PE=1 SV=1	RTYFAQEGCSFLYEK	NPAS4 T560 R	K.TYFAQEGCSFLYE[+166.109]K.L	K.TYFAQEGCSFLYE[+156.101]K.L	3	20231130_lin_1_65_1_19	236.42	308.5	Yes	Yes	2.4672	2.43983603391571	0.961814123780976	4.61246	7.33734	45	40	27	40	23	2.69365867324105	3.01329781287098	1.24142770742707	6.81198745990506	8.40489123697897	NPAS4 T560	NPAS4	T	560	TYFAQEGCSFLYEK	R
>sp|Q8BGD7|NPAS4_MOUSE Neuronal PAS domain-containing protein 4 OS=Mus musculus OX=10090 GN=Npas4 PE=1 SV=1	RTYFAQEGCSFLYEK	NPAS4 T560 R	K.TYFAQE[+166.109]GCSFLYEK.L	K.TYFAQEGCSFLYE[+156.101]K.L	3	20231130_lin_1_65_1_19	213.76	308.5	Yes	Yes	2.4672	2.43983603391571	0.961814123780976	4.61246	7.33734	45	40	27	40	23	2.69365867324105	3.01329781287098	1.24142770742707	6.81198745990506	8.40489123697897	NPAS4 T560	NPAS4	T	560	TYFAQEGCSFLYEK	R
>sp|Q8BGD7|NPAS4_MOUSE Neuronal PAS domain-containing protein 4 OS=Mus musculus OX=10090 GN=Npas4 PE=1 SV=1	RTYFAQEGCSFLYEK	NPAS4 T560 R	K.TYFAQE[+166.109]GCSFLYEK.L	K.TYFAQEGCSFLYE[+156.101]K.L	2	20231130_lin_1_65_1_19	256.68	308.5	Yes	Yes	4.3155	2.57727339641134	0.988861549411194	1.824	2.58938	24	16	9	16	9	5.22720781683191	2.92744926351261	0.821101320891523	2.22858660221517	2.40709199316731	NPAS4 T560	NPAS4	T	560	TYFAQEGCSFLYEK	R
>sp|Q8BGD7|NPAS4_MOUSE Neuronal PAS domain-containing protein 4 OS=Mus musculus OX=10090 GN=Npas4 PE=1 SV=1	RTYFAQEGCSFLYEK	NPAS4 T560 R	K.TYFAQEGCSFLYE[+166.109]K.L	K.TYFAQEGCSFLYE[+156.101]K.L	4	20231130_lin_1_65_1_19	158.21	308.5	Yes	Yes	2.70902	3.0520786472715	2.48202145439034	0.509986	0.59111	50	47	5	47	5	1.97130845521803	2.06748746448871	1.75516043653321	0.311804894879478	0.246419155688673	NPAS4 T560	NPAS4	T	560	TYFAQEGCSFLYEK	R
>sp|Q8BGD7|NPAS4_MOUSE Neuronal PAS domain-containing protein 4 OS=Mus musculus OX=10090 GN=Npas4 PE=1 SV=1	RTYFAQEGCSFLYEK	NPAS4 T560 R	K.TYFAQE[+166.109]GCSFLYEK.L	K.TYFAQEGCSFLYE[+156.101]K.L	4	20231130_lin_1_65_1_19	138.06	308.5	Yes	Yes	2.70902	3.0520786472715	2.48202145439034	0.509986	0.59111	50	47	5	47	5	1.97130845521803	2.06748746448871	1.75516043653321	0.311804894879478	0.246419155688673	NPAS4 T560	NPAS4	T	560	TYFAQEGCSFLYEK	R
>sp|Q8BGD7|NPAS4_MOUSE Neuronal PAS domain-containing protein 4 OS=Mus musculus OX=10090 GN=Npas4 PE=1 SV=1	RTYFAQEGCSFLYEK	NPAS4 T560 R	K.TYFAQEGCSFLYE[+166.109]K.L	K.TYFAQE[+156.101]GCSFLYEK.L	2	20231205_lin_1_65_1_19	231.21	303.4	Yes	Yes	6.94165	6.98840730816369	5.2113360087778	1.02714	3.80827	12	5	2	5	1	6.52464220196902	6.63568037314051	6.95221742146775	1.65149564218261	NA	NPAS4 T560	NPAS4	T	560	TYFAQEGCSFLYEK	R
>sp|Q8BGD7|NPAS4_MOUSE Neuronal PAS domain-containing protein 4 OS=Mus musculus OX=10090 GN=Npas4 PE=1 SV=1	RTYFAQEGCSFLYEK	NPAS4 T560 R	K.TYFAQE[+166.109]GCSFLYEK.L	K.TYFAQE[+156.101]GCSFLYEK.L	2	20231205_lin_1_65_1_19	127.93	303.4	Yes	Yes	6.94165	6.98840730816369	5.2113360087778	1.02714	3.80827	12	5	2	5	1	6.52464220196902	6.63568037314051	6.95221742146775	1.65149564218261	NA	NPAS4 T560	NPAS4	T	560	TYFAQEGCSFLYEK	R
>sp|Q8BGD7|NPAS4_MOUSE Neuronal PAS domain-containing protein 4 OS=Mus musculus OX=10090 GN=Npas4 PE=1 SV=1	RTYFAQEGCSFLYEK	NPAS4 T560 R	K.TYFAQE[+166.109]GCSFLYEK.L	K.TYFAQE[+156.101]GCSFLYEK.L	3	20231205_lin_1_65_1_19	212.4	303.4	Yes	Yes	4.59312	4.35443553062556	3.25852504024978	38.5554	3.55276	28	15	10	15	7	5.47977992395131	5.93275022505345	5.00620139470418	82.2489291820221	6.64315951620753	NPAS4 T560	NPAS4	T	560	TYFAQEGCSFLYEK	R
>sp|Q8BGD7|NPAS4_MOUSE Neuronal PAS domain-containing protein 4 OS=Mus musculus OX=10090 GN=Npas4 PE=1 SV=1	RTYFAQEGCSFLYEK	NPAS4 T560 R	K.TYFAQEGCSFLYE[+166.109]K.L	K.TYFAQE[+156.101]GCSFLYEK.L	3	20231205_lin_1_65_1_19	172.54	303.4	Yes	Yes	4.59312	4.35443553062556	3.25852504024978	38.5554	3.55276	28	15	10	15	7	5.47977992395131	5.93275022505345	5.00620139470418	82.2489291820221	6.64315951620753	NPAS4 T560	NPAS4	T	560	TYFAQEGCSFLYEK	R
>sp|Q8BGD7|NPAS4_MOUSE Neuronal PAS domain-containing protein 4 OS=Mus musculus OX=10090 GN=Npas4 PE=1 SV=1	RTYFAQEGCSFLYEK	NPAS4 T560 R	K.TYFAQEGCSFLYE[+166.109]K.L	K.TYFAQE[+156.101]GCSFLYEK.L	4	20231205_lin_1_65_1_19	151.81	303.4	Yes	Yes	6.7947	8.43777589353421	10.8733775788265	0.230224	0.236919	68	52	33	52	29	4.39171352648069	6.12383290850101	6.63221255665376	0.205036100571862	0.183307135755158	NPAS4 T560	NPAS4	T	560	TYFAQEGCSFLYEK	R
>sp|Q8BGD7|NPAS4_MOUSE Neuronal PAS domain-containing protein 4 OS=Mus musculus OX=10090 GN=Npas4 PE=1 SV=1	RTYFAQEGCSFLYEK	NPAS4 T560 R	K.TYFAQE[+166.109]GCSFLYEK.L	K.TYFAQE[+156.101]GCSFLYEK.L	4	20231205_lin_1_65_1_19	147.22	303.4	Yes	Yes	6.7947	8.43777589353421	10.8733775788265	0.230224	0.236919	68	52	33	52	29	4.39171352648069	6.12383290850101	6.63221255665376	0.205036100571862	0.183307135755158	NPAS4 T560	NPAS4	T	560	TYFAQEGCSFLYEK	R

### Sheet: charge
charge	number
z = 2	45
z = 3	18
z = 4	6

### Sheet: pair
pair	site	peptide	protein
69	14	12	14			A1AT1 E25 R	EDVQETDTSQK	A1AT1
						A1AT2 E25 R	DEPQSQWDK	A1AT2
						A1AT5 E25 R	DPAIYFK	A1AT5
						APOA1 D25 R	EEGLNFPTYDGK	APOA1
						CALR D18 R	EPVSELLK	CALR
						CASQ2 E20 R	QTVAVGVIK	CASQ2
						CATD E65 R	QTAELVK	CATD
						EF1A1 Q431 R_deami	AHAGEYGAEALER	EF1A1
						GUF1 Q529 R	LIVGNSYAFR	GUF1
						HBA A19 R	PEGIYFK	HBA A
						MBPHL L210 R_deami	TYFAQEGCSFLYEK	MBPHL
						MGAT3 P429 R	DTNFK	MGAT3
						NPAS4 T560 R		NPAS4
						TITIN D15628 R		TITIN

### Sheet: ratio
HL_ratio_M	n_M		n_M
6.94165	12		12
6.94165	12		12
6.928	49		49
6.7947	68		68
6.7947	68		68
4.70816	104		104
4.59312	28		28
4.59312	28		28
4.35894	66		66
4.3155	24		24
4.3155	24		24
4.16284	74		74
3.81018	31		31
2.70902	50		50
2.70902	50		50
2.70902	50		50
2.70902	50		50
2.4672	45		45
2.4672	45		45
2.4672	45		45
2.4672	45		45
2.1685	6		6
2.16772	46		46
1.43349	66		66
1.23355	53		53
1.2156	127		127
1.21187	57		57
1.20564	59		59
1.19671	33		33
1.19256	47		47
1.17527	46		46
1.17527	46		46
1.15431	35		35
1.12224	53		53
1.09286	55		55
1.09147	60		60
1.07902	17		17
1.07873	65		65
1.07756	37		37
1.06598	80		80
1.06532	15		15
1.05612	84		84
1.05247	80		80
1.05101	50		50
1.03515	4		4
1.03417	51		51
1.03046	96		96
1.03014	23		23
1.02435	113		113
1.01444	10		10
1.01128	58		58
1.00559	130		130
0.98567	128		128
0.965343	59		59
0.935488	14		14
0.908325	52		52
0.902662	101		101
0.892804	8		8
0.883071	13		13
0.865059	73		73
0.862717	47		47
0.862351	13		13
0.825989	29		29
0.824687	113		113
0.784333	7		7
0.727131	8		8
0.723768	1		1
0.597153	20		20
0.215587	159		159

### Sheet: type
		lung	brain	heart
		A1AT1 E25 R	CALR D18 R	A1AT1 E25 R
		CATD E65 R	A1AT1 E25 R	CASQ2 E20 R
		CALR D18 R		MGAT3 P429 R
		NPAS4 T560 R		CALR D18 R
		A1AT5 E25 R
		APOA1 D25 R
		GUF1 Q529 R
		TITIN D15628 R
		A1AT2 E25 R
		HBA A19 R
		EF1A1 Q431 R_deami
		MBPHL L210 R_deami
